# Evolution and Ecology in Widespread Acoustic Signaling Behavior Across Fishes

**DOI:** 10.1101/2020.09.14.296335

**Authors:** Aaron N. Rice, Stacy C. Farina, Andrea J. Makowski, Ingrid M. Kaatz, Philip S. Lobel, William E. Bemis, Andrew H. Bass

## Abstract

Acoustic signaling by fishes has been recognized for millennia, but is typically regarded as comparatively rare within ray-finned fishes; as such, it has yet to be integrated into broader concepts of vertebrate evolution. We map the most comprehensive data set of volitional sound production of ray-finned fishes (Actinopterygii) yet assembled onto a family level phylogeny of the group, a clade representing more than half of extant vertebrate species. Our choice of family-level rather than species-level analysis allows broad investigation of sonifery within actinopterygians and provides a conservative estimate of the distribution and ancestry of a character that is likely far more widespread than currently known. The results show that families with members exhibiting soniferous behavior contain nearly two-thirds of actinopterygian species, with potentially more than 20,000 species using acoustic communication. Sonic fish families also contain more extant species than those without sounds. Evolutionary analysis shows that sound production is an ancient behavior because it is present in a clade that originating circa 340 Ma, much earlier than any evidence for sound production within tetrapods. Ancestral state reconstruction indicates that sound production is not ancestral for actinopterygians; instead, it independently evolved at least 27 times, compared to six within tetrapods. This likely represents an underestimate for actinopterygians that will change as sonifery is recognized in ever more species of actinopterygians. Several important ecological factors are significantly correlated with sonifery – including physical attributes of the environment, predation by members of other vertebrate clades, and reproductive tactics – further demonstrating the broader importance of sound production in the life history evolution of fishes. These findings offer a new perspective on the role of sound production and acousticcommunication during the evolution of Actinopterygii, a clade containing more than 34,000 species of extant vertebrates.
