## Supplementary material for "Evolution and Ecology in Widespread Acoustic Signaling Behavior Across Fishes": Table S2

### Sheet: Sheet1
	Sonic	Valid Species Number (from Fricke et al. 2020)	Male Alternative Reproductive Tactics	Latitude					Salinity			Bottom Type											Habitat							Trophic Ecology			Reproductive Mode
Alphabetical Family				Polar	Temperate	Boreal	Subtropical	Tropical	Saltwater	Freshwater	Brackish	SoftBottom	Sand	Coarse	Fine	Silt	Mud	Hard bottom	Rocky	Rubble	Fine Sediment	Coarse Sediment	Neritic	intertidal	Oceanic	Supralittoral	Littoral	Sublittoral	Caves	Predator	Grazing	Filter Feeding	Live Bearers	Guarders	0nguarders	Batch Spawner	Parental Care	Internal Fertilization	0ndioecism
Abyssocottidae	0	24	0	0	1	1	1	0	0	1	0	0	0	0	0	0	0	0	0	0	0	0	?	?	?	?	?	?	?	1	0	0	?	?	?	?	?	?	?
Acanthuridae	1	85	1	0	1	1	1	1	1	1	1	1	1	0	0	1	1	1	1	1	1	1	1	1	1	0	1	1	0	1	1	0	0	0	1	1	0	0	0
Acestrorhynchidae	0	26	0	0	1	0	1	1	0	1	0	1	0	0	0	0	0	0	0	0	1	0	?	?	?	?	?	?	?	1	0	0	?	?	?	?	?	?	?
Acheilognathidae	0	76	0	0	1	1	1	1	1	1	1	0	0	0	0	0	0	0	0	0	0	0	?	?	?	?	?	?	?	0	1	0	0	0	1	0	0	0	0
Achiridae	0	35	0	0	1	1	1	1	1	1	1	1	1	0	0	0	1	0	0	0	1	0	0	1	1	0	0	0	0	1	0	0	0	0	1	0	0	0	0
Achiropsettidae	0	4	0	1	1	1	1	1	1	0	0	0	0	0	0	0	0	0	0	0	0	0	0	0	1	0	0	0	0	1	0	0	?	?	?	?	?	?	?
Acipenseridae	1	27	0	1	1	1	1	1	1	1	1	1	1	0	0	0	1	1	1	0	1	1	1	0	1	0	1	0	0	1	0	0	0	0	1	0	0	0	0
Acropomatidae	0	12	0	0	1	1	1	1	1	0	0	1	0	0	0	0	1	0	0	0	1	0	0	0	1	0	0	0	0	1	0	0	?	?	?	?	?	?	?
Adrianichthyidae	1	37	1	0	1	0	1	1	1	1	1	0	0	0	0	0	0	0	0	0	0	0	?	?	?	?	?	?	?	1	0	0	1	0	1	1	1	1	0
Agonidae	1	46	0	1	1	1	1	1	1	0	1	1	0	0	0	0	0	0	0	0	1	0	1	0	1	0	0	0	0	1	0	0	0	0	1	0	0	1	0
Ailiidae	0	25	0	0	1	0	1	1	0	1	0	0	0	0	0	0	0	0	0	0	0	0	?	?	?	?	?	?	?	1	0	0	0	0	1	0	0	0	0
Akysidae	0	57	0	0	0	0	0	1	0	1	0	0	0	0	0	0	0	0	0	0	0	0	?	?	?	?	?	?	?	1	0	0	?	?	?	?	?	?	?
Albulidae	1	13	0	0	1	1	1	1	1	1	1	1	1	0	0	0	1	0	0	0	1	0	1	0	1	0	0	0	0	1	0	0	0	0	1	0	0	0	0
Alepisauridae	0	2	0	1	1	1	1	1	1	0	1	0	0	0	0	0	0	0	0	0	0	0	0	0	1	0	0	0	0	1	0	0	0	0	1	0	0	0	1
Alepocephalidae	0	100	0	1	1	1	1	1	1	0	0	1	0	0	0	0	0	0	0	0	1	0	1	0	1	0	0	0	0	1	0	0	0	1	1	1	0	0	0
Alestidae	0	118	0	0	0	0	1	1	0	1	1	0	0	0	0	0	0	0	0	0	0	0	?	?	?	?	?	?	?	1	1	0	0	0	1	1	0	0	0
Ambassidae	0	54	0	0	1	1	1	1	1	1	1	1	1	0	0	0	1	0	0	0	1	0	0	0	1	0	1	0	0	1	0	0	1	0	1	0	0	0	0
Amblycipitidae	0	42	0	0	1	0	1	1	0	1	0	1	1	0	0	0	1	1	1	0	1	1	?	?	?	?	?	?	?	?	?	?	?	?	?	?	?	?	?
Amblyopsidae	0	9	0	0	1	1	1	0	0	1	0	1	1	0	0	1	1	1	0	1	1	1	?	?	?	?	?	?	?	1	0	0	1	0	0	0	1	0	0
Amiidae	1	1	0	0	1	1	1	0	1	1	0	0	0	0	0	0	0	0	0	0	0	0	?	?	?	?	?	?	?	1	0	0	0	1	0	0	1	0	0
Ammodytidae	0	33	0	1	1	1	1	1	1	1	1	1	1	0	0	0	0	0	0	0	1	0	1	1	1	0	0	0	0	1	0	1	0	0	1	1	0	0	0
Amphiliidae	0	102	0	0	1	0	1	1	0	1	1	1	0	0	0	0	0	1	1	0	1	1	?	?	?	?	?	?	?	1	0	0	0	1	0	1	0	0	0
Anabantidae	1	32	0	0	0	1	1	1	0	1	1	1	0	0	0	0	1	0	0	0	1	0	?	?	?	?	?	?	?	1	0	0	0	1	1	1	0	0	0
Anablepidae	0	19	0	0	1	1	1	1	1	1	0	0	0	0	0	0	0	0	0	0	0	0	?	?	?	?	?	?	?	1	0	0	1	0	0	0	0	1	0
Anarhichadidae	1	5	0	1	1	1	1	1	1	0	1	1	0	0	0	0	0	1	1	0	1	1	1	0	1	0	0	0	0	1	0	0	0	1	0	0	1	1	0
Anchariidae	0	6	0	0	0	0	0	1	0	1	0	0	0	0	0	0	0	0	1	0	0	1	?	?	?	?	?	?	?	?	?	?	1	0	0	0	0	0	0
Anguillidae	1	17	0	1	1	1	1	1	1	1	1	0	0	0	0	0	0	0	1	0	0	1	1	1	1	0	0	0	0	1	0	0	0	0	1	0	0	0	0
Anoplogastridae	0	2	0	1	1	1	1	1	1	0	0	0	0	0	0	0	0	0	0	0	0	0	0	0	1	0	0	0	0	1	0	0	0	0	1	0	0	0	0
Anoplopomatidae	1	2	0	1	1	1	1	1	1	0	0	1	0	0	0	0	0	1	0	0	1	1	0	0	1	0	0	0	0	1	0	0	0	0	1	0	0	0	0
Aulostomidae	1	3	0	0	1	0	1	1	0	1	0	0	0	0	0	0	0	0	0	0	0	0	?	?	?	?	?	?	?	1	1	0	0	1	0	0	1	0	0
Anotopteridae	0	3	0	1	1	1	1	1	1	0	0	0	0	0	0	0	0	0	0	0	0	0	0	0	1	0	0	0	0	1	0	0	0	0	1	0	0	0	1
Antennariidae	0	52	0	0	1	1	1	1	1	1	1	1	0	0	0	0	0	1	1	0	1	1	0	1	1	0	0	0	0	1	0	0	1	0	1	0	1	0	0
Aphaniidae	0	44	0	0	1	0	1	1	1	1	1	0	0	0	0	0	0	0	0	0	0	0	0	0	1	0	0	0	0	1	1	0	0	0	1	1	0	0	0
Aphredoderidae	1	1	0	0	1	1	1	0	0	1	0	0	0	0	0	0	0	0	0	0	0	0	?	?	?	?	?	?	?	1	0	0	0	1	0	0	1	0	0
Apistidae	1	3	0	0	1	1	1	1	1	0	0	1	1	0	0	0	0	0	0	0	1	0	?	?	?	?	?	?	?	?	?	?	?	?	?	?	?	?	?
Aploactinidae	1	49	0	0	1	1	1	1	1	0	1	1	0	0	0	0	0	1	1	0	1	1	0	1	1	0	0	0	0	?	?	?	?	?	?	?	?	?	?
Aplocheilidae	0	16	0	0	0	0	0	1	1	1	0	0	0	0	0	0	0	0	0	0	0	0	?	?	?	?	?	?	?	1	0	0	0	0	1	0	0	0	0
Aplodactylidae	0	5	0	0	1	1	1	1	1	0	0	0	0	0	0	0	0	1	0	0	0	1	0	1	1	0	0	0	0	0	1	0	?	?	?	?	?	?	?
Apogonidae	1	380	0	0	1	1	1	1	1	1	1	1	1	0	0	1	1	1	1	1	1	1	1	1	1	0	0	0	1	1	0	1	1	0	0	1	1	1	0
Apteronotidae	0	96	0	0	1	0	1	1	0	1	0	0	0	0	0	0	0	0	0	0	0	0	?	?	?	?	?	?	?	1	0	0	0	0	1	1	0	0	0
Aracanidae	0	13	0	0	1	1	1	1	1	0	0	0	0	0	0	0	0	1	0	0	0	1	0	0	1	0	0	0	0	?	?	?	?	?	?	?	?	?	?
Arapaimidae	1	5	0	0	1	0	1	1	0	1	0	0	0	0	0	0	0	0	0	0	0	0	?	?	?	?	?	?	?	1	0	0	1	1	0	0	1	0	0
Argentinidae	0	29	0	1	1	1	1	1	1	0	0	1	0	0	0	0	0	0	0	0	1	0	1	0	1	0	0	0	0	1	0	0	0	0	1	0	0	0	0
Ariidae	1	155	0	0	1	1	1	1	1	1	1	1	0	0	0	0	1	1	1	0	1	1	1	1	1	0	0	0	0	1	0	0	1	1	0	0	1	0	0
Ariommatidae	0	8	0	0	1	1	1	1	1	0	0	1	1	0	0	0	1	0	0	0	1	0	1	0	1	0	0	0	0	1	0	0	0	0	1	0	0	0	0
Arripidae	0	4	0	0	1	1	1	1	1	0	0	1	0	0	0	0	0	1	1	0	1	1	1	1	1	0	0	0	0	1	0	0	0	0	1	1	0	0	0
Artedidraconidae	0	38	0	1	1	1	1	1	1	0	0	0	0	0	0	0	0	0	0	0	0	0	0	0	1	0	0	0	0	1	0	0	0	1	0	0	0	0	0
Aspredinidae	1	47	0	0	1	1	1	1	1	1	1	0	0	0	0	0	0	0	0	0	0	0	?	?	?	?	?	?	?	1	1	0	1	1	0	0	0	0	0
Ateleopodidae	0	11	0	0	1	1	1	1	1	0	0	0	0	0	0	0	0	0	0	0	0	0	0	0	1	0	0	0	0	1	0	0	?	?	?	?	?	?	?
Atherinidae	0	78	0	0	1	1	1	1	1	1	1	0	0	0	0	0	0	1	0	0	0	1	1	1	1	0	1	0	0	1	0	0	0	0	1	1	0	1	0
Atherinopsidae	0	107	0	0	1	1	1	1	1	1	1	1	1	0	0	0	1	1	1	0	1	1	1	1	1	0	0	0	0	1	0	0	0	0	1	1	1	0	0
Auchenipteridae	1	125	0	0	1	0	1	1	0	1	0	1	0	0	0	0	0	0	0	0	1	0	?	?	?	?	?	?	?	1	1	0	1	1	1	0	0	1	0
Aulopidae	0	15	0	0	1	1	1	1	1	0	0	1	1	0	0	0	0	0	0	0	1	0	1	0	1	0	0	0	0	1	0	0	0	0	1	0	0	0	0
Aulorhynchidae	0	1	0	0	1	1	1	1	1	0	1	1	0	0	0	0	0	1	0	0	1	1	0	0	1	0	0	0	0	1	0	0	0	1	0	0	0	0	0
Aulostomidae	1	3	0	0	1	1	1	1	1	0	0	1	1	0	0	0	1	1	1	0	1	1	1	0	1	0	0	0	0	1	0	0	0	0	1	0	0	0	0
Badidae	0	32	0	0	0	0	1	1	0	1	0	1	1	0	0	0	1	1	1	0	1	1	?	?	?	?	?	?	?	1	0	0	0	1	0	0	0	0	0
Bagridae	1	220	0	0	1	0	1	1	1	1	1	1	1	0	0	0	1	1	1	0	1	1	0	0	1	0	0	0	0	1	0	0	0	1	1	1	0	0	0
Balistidae	1	42	0	0	1	1	1	1	1	1	1	1	1	0	0	1	1	1	1	0	1	1	1	1	1	0	0	0	1	1	1	0	0	1	1	0	1	0	0
Balitoridae	1	102	0	0	1	0	1	1	0	1	0	1	0	0	0	0	1	1	1	0	1	1	?	?	?	?	?	?	?	0	1	0	0	0	1	0	0	0	0
Banjosidae	0	3	0	0	1	1	1	1	1	0	0	1	0	0	0	0	0	0	0	0	1	0	0	0	1	0	0	0	0	1	0	0	?	?	?	?	?	?	?
Barbourisiidae	0	1	0	1	1	1	1	1	1	0	0	0	0	0	0	0	0	0	0	0	0	0	0	0	1	0	0	0	0	?	?	?	?	?	?	?	?	?	?
Barbuccidae	0	2	0	0	0	0	0	1	0	1	0	0	0	0	0	0	0	0	0	0	0	0	?	?	?	?	?	?	?	?	?	?	?	?	?	?	?	?	?
Bathyclupeidae	0	10	0	0	1	1	1	1	1	0	0	0	0	0	0	0	0	0	0	0	0	0	0	0	1	0	0	0	0	?	?	?	?	?	?	?	?	?	?
Bathydraconidae	0	17	0	1	1	1	1	1	1	0	0	0	0	0	0	0	0	0	0	0	0	0	0	0	1	0	0	0	0	1	0	0	0	0	1	0	0	1	0
Bathylagidae	0	25	0	1	1	1	1	1	1	0	0	0	0	0	0	0	0	0	0	0	0	0	0	0	1	0	0	0	0	0	0	1	0	0	1	0	0	0	0
Bathymasteridae	0	7	0	1	1	1	1	1	1	0	1	0	0	0	0	0	0	0	0	0	0	0	1	0	1	0	0	0	0	1	0	0	0	1	0	0	0	0	0
Bathysauridae	0	2	0	1	1	1	1	1	1	0	0	0	0	0	0	0	0	0	0	0	0	0	0	0	1	0	0	0	0	1	0	0	0	0	1	0	0	0	1
Batrachoididae	1	84	0	0	1	1	1	1	1	1	1	1	1	0	0	0	0	1	1	0	1	1	1	1	1	0	1	0	0	1	0	0	0	1	0	0	1	0	0
Bedotiidae	0	16	0	0	0	0	0	1	0	1	0	0	0	0	0	0	0	0	0	0	0	0	?	?	?	?	?	?	?	?	?	?	0	0	1	0	0	0	0
Belonidae	1	44	0	1	1	1	1	1	1	1	1	1	0	0	0	0	0	1	1	0	1	1	1	1	1	0	0	0	0	1	0	0	0	0	1	1	0	0	0
Berycidae	0	10	0	1	1	1	1	1	1	0	0	1	0	0	0	0	0	0	0	0	1	0	1	0	1	0	0	0	0	1	0	0	0	0	1	1	0	0	0
Blenniidae	1	406	1	0	1	1	1	1	1	1	1	1	1	0	0	1	1	1	1	1	1	1	1	1	1	1	1	1	1	1	1	0	0	1	0	0	1	1	1
Bothidae	0	173	0	0	1	1	1	1	1	1	1	1	1	0	0	0	1	1	1	1	1	1	1	0	1	0	0	0	1	1	0	0	0	0	1	0	0	0	0
Botiidae	0	60	0	0	1	0	1	1	0	1	0	1	1	0	0	0	0	1	0	0	1	1	?	?	?	?	?	?	?	1	1	0	0	0	1	0	0	0	0
Bovichtidae	0	12	0	1	1	1	1	1	1	0	0	0	0	0	0	0	0	0	1	0	0	1	0	1	1	0	0	0	0	1	0	0	?	?	?	?	?	?	?
Bramidae	0	20	0	1	1	1	1	1	1	0	1	0	0	0	0	0	0	0	0	0	0	0	0	0	1	0	0	0	0	1	0	0	0	0	1	1	0	0	0
Bregmacerotidae	0	14	0	0	1	1	1	1	1	0	0	0	0	0	0	0	0	0	0	0	0	0	1	0	1	0	0	0	0	0	0	1	0	0	1	0	0	0	0
Bryconidae	0	50	0	0	1	0	1	1	0	1	0	1	0	0	0	0	0	0	0	0	1	0	?	?	?	?	?	?	?	0	1	0	0	0	1	0	0	0	0
Bythitidae	1	127	0	1	1	1	1	1	1	1	1	0	0	0	0	0	0	0	0	0	0	0	1	0	1	0	0	0	0	1	0	0	1	0	1	0	0	1	0
Caesionidae	1	23	0	0	1	1	1	1	1	0	0	1	1	0	0	0	1	1	1	0	1	1	1	0	1	0	1	1	0	?	?	?	0	0	1	0	0	0	0
Callichthyidae	1	221	0	0	1	0	1	1	0	1	1	0	0	0	0	0	0	0	0	0	0	0	?	?	?	?	?	?	?	1	0	0	1	1	1	1	0	0	0
Callionymidae	0	200	0	1	1	1	1	1	1	1	1	1	1	0	0	0	1	0	1	0	1	1	1	1	1	0	0	0	0	1	0	0	0	0	1	0	0	0	0
Caproidae	1	1	0	0	1	1	1	1	1	0	0	1	0	0	0	0	0	0	1	0	1	1	1	0	1	0	0	0	0	1	0	0	0	0	1	0	0	0	0
Carangidae	1	150	1	1	1	1	1	1	1	1	1	1	1	0	0	0	1	1	1	0	1	1	1	1	1	0	1	0	0	1	0	1	0	0	1	1	0	0	0
Carapidae	1	36	0	1	1	1	1	1	1	0	0	1	0	0	0	0	0	0	0	0	1	0	1	0	1	0	0	0	0	1	0	0	0	0	1	0	0	0	0
Catostomidae	1	82	1	1	1	1	1	1	1	1	0	1	1	0	0	1	0	1	1	1	1	1	?	?	?	?	?	?	?	1	1	0	0	0	1	0	0	0	0
Cebidichthyidae	0	1	0	0	1	1	1	1	1	0	0	0	0	0	0	0	0	1	1	0	0	1	0	1	0	0	0	0	0	0	1	0	0	1	0	0	0	0	0
Centrarchidae	1	38	0	0	1	1	1	1	1	1	1	1	1	0	0	0	1	1	1	0	1	1	?	?	?	?	?	?	?	1	0	0	0	1	0	0	1	0	0
Centriscidae	1	13	0	0	1	1	1	1	1	0	1	1	0	0	0	0	1	0	0	0	1	0	0	0	1	0	0	0	0	1	0	0	0	0	1	0	0	0	0
Centrogenyidae	0	1	0	0	1	1	1	1	1	0	0	0	0	0	0	0	0	1	1	1	0	1	0	1	0	0	0	0	0	?	?	?	?	?	?	?	?	?	?
Centrolophidae	0	30	0	1	1	1	1	1	1	0	0	0	0	0	0	0	0	0	0	0	0	0	1	0	1	0	0	0	0	1	0	1	0	0	1	1	0	0	0
Centropomidae	1	13	0	0	1	1	1	1	1	1	1	0	0	0	0	0	0	0	0	0	0	0	1	1	1	0	0	0	0	1	0	0	0	0	1	0	0	0	1
Cepolidae	0	45	0	0	1	1	1	1	1	0	1	1	0	0	0	1	1	0	0	0	1	0	1	0	1	0	0	0	0	?	?	?	0	0	1	0	0	0	0
Ceratiidae	0	4	0	1	1	1	1	1	1	0	0	0	0	0	0	0	0	0	0	0	0	0	0	0	1	0	0	0	0	?	?	?	0	0	1	0	0	0	0
Cetomimidae	0	26	0	1	1	1	1	1	1	0	0	0	0	0	0	0	0	0	0	0	0	0	0	0	1	0	0	0	0	?	?	?	0	0	1	0	0	0	0
Cetopsidae	0	44	0	0	1	0	1	1	0	1	0	0	0	0	0	0	0	0	0	0	0	0	?	?	?	?	?	?	?	1	0	0	?	?	?	?	?	?	?
Chacidae	1	4	0	0	0	0	0	1	0	1	0	1	0	0	0	0	0	0	0	0	1	0	?	?	?	?	?	?	?	1	0	0	?	?	?	?	?	?	?
Chaenopsidae	0	90	0	0	1	1	1	1	1	0	0	0	0	0	0	0	0	1	1	1	0	1	1	1	1	0	0	1	1	1	1	0	0	1	1	0	1	0	0
Chaetodontidae	1	135	0	0	1	1	1	1	1	1	1	1	1	0	0	1	1	1	1	0	1	1	1	1	1	0	0	0	0	1	1	1	0	0	1	0	0	1	0
Chalceidae	0	5	0	0	1	0	1	1	0	1	0	0	0	0	0	0	0	0	0	0	0	0	?	?	?	?	?	?	?	1	0	0	0	0	1	0	0	0	0
Champsodontidae	0	13	0	0	1	1	1	1	1	0	0	0	0	0	0	0	0	0	0	0	0	0	0	0	1	0	0	0	0	1	0	0	?	?	?	?	?	?	?
Chanidae	0	1	0	0	1	1	1	1	1	1	0	1	0	0	0	0	0	0	0	0	1	0	1	1	1	0	0	0	0	0	1	0	0	0	1	1	0	0	0
Channichthyidae	0	26	0	1	1	1	1	1	1	0	0	0	0	0	0	0	0	0	0	0	0	0	1	0	1	0	0	0	0	1	0	0	0	0	1	0	0	0	0
Channidae	1	57	0	0	1	1	1	1	0	1	1	0	0	0	0	0	0	0	0	0	0	0	?	?	?	?	?	?	?	1	0	0	1	1	0	1	1	0	0
Characidae	1	1205	0	0	1	1	1	1	0	1	1	1	1	0	0	0	0	1	1	0	1	1	?	?	?	?	?	?	?	1	1	0	0	1	1	1	0	1	0
Chaudhuriidae	0	11	0	0	0	0	0	1	0	1	0	0	0	0	0	0	0	0	0	0	0	0	?	?	?	?	?	?	?	1	0	0	?	?	?	?	?	?	?
Chaunacidae	0	29	0	0	1	1	1	1	1	0	0	0	0	0	0	0	0	0	0	0	0	0	0	0	1	0	0	1	0	1	0	0	?	?	?	?	?	?	?
Cheilodactylidae	0	2	0	0	1	1	1	1	1	0	0	1	1	0	0	0	1	1	1	0	1	1	1	1	1	0	0	0	0	1	0	0	0	0	1	1	0	0	0
Cheimarrichthyidae	0	1	0	0	1	1	1	1	1	1	0	0	0	0	0	0	0	0	0	0	0	0	?	?	?	?	?	?	?	?	?	?	?	?	?	?	?	?	?
Chiasmodontidae	0	36	0	1	1	1	1	1	1	1	0	0	0	0	0	0	0	0	0	0	0	0	1	0	1	0	0	0	0	1	0	0	0	0	1	0	0	0	0
Chilodontidae	0	8	0	0	1	0	1	1	0	1	0	0	0	0	0	0	0	0	0	0	0	0	?	?	?	?	?	?	?	?	?	?	0	0	1	0	0	0	0
Chirocentridae	0	2	0	0	1	1	1	1	1	1	0	0	0	0	0	0	0	0	0	0	0	0	1	0	1	0	0	0	0	1	0	0	?	?	?	?	?	?	?
Chironemidae	0	6	0	0	1	1	1	1	1	0	0	0	0	0	0	0	0	1	0	0	0	1	0	0	1	0	0	0	0	1	0	0	?	?	?	?	?	?	?
Chlopsidae	0	25	0	0	1	1	1	1	1	0	0	1	0	0	0	0	0	0	0	0	1	0	?	?	?	?	?	?	?	1	0	0	0	0	1	0	0	0	0
Chlorophthalmidae	0	20	0	0	1	1	1	1	1	0	0	0	0	0	0	0	0	0	0	0	0	0	0	0	1	0	0	0	0	1	0	0	0	0	1	0	0	0	1
Cichlidae	1	1726	1	0	1	1	1	1	1	1	1	1	1	0	0	0	1	1	1	1	1	1	1	1	1	0	0	0	0	1	1	1	1	1	1	1	1	0	1
Cirrhitidae	0	35	0	0	1	1	1	1	1	0	0	1	1	0	0	0	0	1	1	1	1	1	1	1	1	0	1	0	0	1	0	0	0	0	1	0	0	0	1
Citharidae	0	6	0	0	1	1	1	1	1	0	0	0	0	0	0	0	0	0	0	0	0	0	1	0	1	0	0	0	0	1	0	0	?	?	?	?	?	?	?
Citharinidae	0	8	0	0	0	0	0	1	0	1	1	0	0	0	0	0	0	0	0	0	0	0	?	?	?	?	?	?	?	0	1	0	0	0	1	0	0	0	0
Clariidae	1	118	0	0	1	1	1	1	1	1	1	0	0	0	0	0	0	0	0	0	0	0	?	?	?	?	?	?	?	1	0	0	0	1	1	1	0	0	0
Claroteidae	1	85	0	0	0	0	1	1	0	1	1	1	0	0	0	0	1	0	1	0	1	1	?	?	?	?	?	?	?	1	1	0	1	1	1	0	0	0	0
Clinidae	0	87	0	0	1	1	1	1	1	0	1	1	0	0	0	0	0	1	1	0	1	1	1	1	1	0	0	0	0	1	0	0	0	1	0	0	1	1	0
Clupeidae	1	198	0	1	1	1	1	1	1	1	1	1	1	0	0	0	0	1	1	0	1	1	1	1	1	0	0	0	0	1	1	1	0	0	1	1	0	0	1
Cobitidae	1	224	0	0	1	1	1	1	1	1	1	1	1	1	1	1	1	0	0	0	1	1	?	?	?	?	?	?	?	1	0	0	0	0	1	1	0	0	0
Colocongridae	0	8	0	0	1	1	1	1	1	0	0	0	0	0	0	0	0	0	0	0	0	0	?	?	?	?	?	?	?	?	?	?	?	?	?	?	?	?	?
Comephoridae	0	2	0	0	1	1	1	0	0	1	0	0	0	0	0	0	0	0	0	0	0	0	?	?	?	?	?	?	?	1	0	0	?	?	?	?	?	?	?
Congiopodidae	0	8	0	1	1	1	1	1	1	0	0	1	0	0	0	0	0	0	0	0	1	0	1	0	0	0	0	0	0	1	0	0	?	?	?	?	?	?	?
Congridae	1	219	0	1	1	1	1	1	1	1	1	1	1	0	0	1	1	1	1	0	1	1	1	1	1	0	1	0	0	1	0	0	0	0	1	0	0	0	0
Coryphaenidae	0	2	0	0	1	1	1	1	1	0	0	0	0	0	0	0	0	0	0	0	0	0	1	0	1	0	0	0	0	1	0	0	0	0	1	1	0	0	0
Cottidae	1	293	0	1	1	1	1	1	1	1	1	1	1	0	0	0	0	1	1	1	1	1	1	1	1	0	1	0	0	1	0	0	0	1	0	1	1	1	1
Cranoglanididae	1	3	0	0	1	0	1	1	0	1	0	0	0	0	0	0	0	0	0	0	0	0	?	?	?	?	?	?	?	?	?	?	?	?	?	?	?	?	?
Creediidae	0	18	0	0	1	1	1	1	1	0	0	1	0	0	0	0	0	1	0	0	1	1	0	0	1	0	0	0	0	?	?	?	?	?	?	?	?	?	?
Crenuchidae	0	98	0	0	1	0	1	1	0	1	1	0	0	0	0	0	0	0	0	0	0	0	?	?	?	?	?	?	?	1	0	0	0	1	1	0	0	0	0
Cryptacanthodidae	0	4	0	1	1	1	1	1	1	0	1	1	0	0	0	1	0	0	0	0	1	0	1	0	1	0	0	0	0	1	0	0	?	?	?	?	?	?	?
Ctenoluciidae	0	7	0	0	1	0	1	1	0	1	0	0	0	0	0	0	0	0	0	0	0	0	?	?	?	?	?	?	?	1	0	0	0	0	1	0	0	0	0
Curimatidae	1	115	0	0	1	0	1	1	0	1	1	1	0	0	0	0	0	0	0	0	1	0	?	?	?	?	?	?	?	0	1	1	0	0	1	0	0	0	0
Cyclopteridae	1	32	0	1	1	1	1	1	1	0	1	1	0	0	0	0	0	1	0	0	1	1	1	0	1	0	0	0	0	1	0	0	0	1	0	0	1	0	0
Cynodontidae	0	8	0	0	1	0	1	1	0	1	0	0	0	0	0	0	0	0	0	0	0	0	?	?	?	?	?	?	?	1	0	0	?	?	?	?	?	?	?
Cynoglossidae	0	161	0	1	1	1	1	1	1	1	1	1	1	0	0	0	1	1	1	0	1	1	1	1	1	0	0	0	0	1	0	0	0	0	1	0	0	0	0
Cynolebiidae	1	21	0	0	1	1	1	1	1	1	1	1	0	0	0	0	1	0	0	0	1	0	?	?	?	?	?	?	?	1	0	0	0	0	1	0	0	0	1
Cyprinidae	1	1738	1	0	1	1	1	1	1	1	1	1	1	0	0	1	1	1	1	1	1	1	0	1	0	0	0	0	1	1	1	1	0	0	1	1	0	1	1
Cyprinodontidae	1	103	1	0	1	1	1	1	1	1	0	0	0	0	0	0	0	0	0	0	0	0	0	0	1	0	0	0	0	1	0	0	0	1	1	1	1	0	0
Cyttidae	0	3	0	0	1	1	1	1	1	0	0	0	0	0	0	0	0	0	0	0	0	0	0	0	1	0	0	0	0	1	0	0	?	?	?	?	?	?	?
Dactylopteridae	1	7	0	0	1	1	1	1	1	1	1	1	0	0	0	0	0	1	0	0	1	1	0	1	1	0	0	0	0	1	0	0	?	?	?	?	?	?	?
Dactyloscopidae	0	48	0	0	1	1	1	1	1	0	0	1	0	0	0	0	0	0	0	0	1	0	0	1	1	0	0	0	0	1	0	0	1	0	0	0	0	0	0
Danionidae	0	354	0	0	1	1	1	1	0	1	1	1	1	1	0	1	1	1	1	0	1	1	1	0	0	0	0	0	0	1	1	1	0	0	1	1	0	0	0
Denticipitidae	0	1	0	0	0	0	0	1	0	1	0	0	0	0	0	0	0	0	0	0	0	0	?	?	?	?	?	?	?	?	?	?	0	0	1	0	0	0	0
Derichthyidae	0	3	0	0	1	1	1	1	1	0	0	0	0	0	0	0	0	0	0	0	0	0	0	0	1	0	0	0	0	1	0	0	?	?	?	?	?	?	?
Dichistiidae	0	2	0	0	1	1	1	1	1	0	0	0	0	0	0	0	0	0	0	0	0	0	0	1	1	0	0	0	0	1	0	0	0	0	0	1	0	0	0
Dinematichthyidae	1	116	0	0	1	1	1	1	1	1	0	1	0	0	0	0	0	1	1	0	1	1	1	0	1	0	0	0	1	1	0	0	1	0	0	0	1	1	0
Dinolestidae	0	1	0	0	1	1	1	1	1	0	0	0	0	0	0	0	0	0	0	0	0	0	?	?	?	?	?	?	?	?	?	?	?	?	?	?	?	?	?
Dinopercidae	0	2	0	0	1	1	1	1	1	0	0	0	0	0	0	0	0	0	0	0	0	0	?	?	?	?	?	?	?	?	?	?	?	?	?	?	?	?	?
Diodontidae	1	18	0	0	1	1	1	1	1	1	1	1	1	0	0	0	1	1	1	1	1	1	1	1	1	0	0	0	1	1	0	0	0	0	1	0	0	0	0
Diplomystidae	0	7	0	0	1	0	1	1	0	1	0	0	0	0	0	0	0	0	0	0	0	0	?	?	?	?	?	?	?	1	0	0	?	?	?	?	?	?	?
Diretmidae	0	4	0	1	1	1	1	1	1	0	0	0	0	0	0	0	0	0	0	0	0	0	0	0	1	0	0	0	0	?	?	?	0	0	1	0	0	0	0
Distichodontidae	0	105	0	0	1	0	1	1	0	1	1	0	0	0	0	0	0	0	0	0	0	0	0	1	1	0	0	0	0	1	1	0	0	1	1	1	0	0	0
Doradidae	1	96	0	0	1	0	1	1	0	1	0	1	0	0	0	0	0	0	0	0	1	0	?	?	?	?	?	?	?	1	0	0	0	1	1	0	0	0	0
Drepaneidae	0	3	0	0	1	1	1	1	1	1	1	1	0	0	0	0	0	1	1	0	1	1	1	1	1	0	0	0	0	1	0	0	?	?	?	?	?	?	?
Dussumieriidae	0	10	0	0	1	1	1	1	1	1	0	0	0	0	0	0	0	0	0	0	0	0	1	0	1	0	0	1	0	?	?	?	0	0	1	0	0	0	0
Echeneidae	0	8	0	0	1	1	1	1	1	1	1	0	0	0	0	0	0	0	0	0	0	0	1	0	1	0	0	0	0	1	0	0	0	0	1	0	0	0	0
Elassomatidae	0	7	0	0	1	1	1	0	0	1	0	0	0	0	0	0	0	0	0	0	0	0	?	?	?	?	?	?	?	1	0	0	0	1	1	0	0	0	0
Eleginopsidae	0	1	0	0	1	1	1	1	1	0	0	0	0	0	0	0	0	0	0	0	0	0	0	0	1	0	0	0	0	1	0	0	0	0	0	0	0	0	1
Eleotridae	0	171	0	0	1	1	1	1	1	1	1	1	1	0	0	0	1	0	0	0	1	0	0	0	1	0	0	0	0	1	1	0	0	1	0	1	1	0	0
Ellopostomatidae	0	2	0	0	0	0	0	1	0	1	0	0	0	0	0	0	0	0	0	0	0	0	?	?	?	?	?	?	?	?	?	?	?	?	?	?	?	?	?
Elopidae	1	7	0	0	1	1	1	1	1	1	1	1	0	0	0	0	1	0	0	0	1	0	1	0	1	0	1	0	0	1	0	0	0	0	1	0	0	0	0
Embiotocidae	0	23	0	0	1	1	1	1	1	1	1	1	1	0	0	0	0	1	1	0	1	1	1	1	1	0	1	0	0	1	0	0	1	0	0	0	1	1	0
Emmelichthyidae	0	18	0	0	1	1	1	1	1	0	0	0	0	0	0	0	0	0	0	0	0	0	1	0	1	0	0	0	0	1	0	0	0	0	0	1	0	0	0
Engraulidae	1	163	0	0	1	1	1	1	1	1	1	1	0	0	0	0	0	1	1	0	1	1	1	1	1	0	0	0	0	1	0	1	0	0	1	1	0	1	0
Enoplosidae	1	1	0	0	1	1	1	1	1	0	0	0	0	0	0	0	0	1	1	0	0	1	?	?	?	?	?	?	?	1	0	0	?	?	?	?	?	?	?
Ephippidae	1	15	0	0	1	1	1	1	1	1	1	0	1	0	0	0	0	1	0	0	1	1	1	0	1	0	0	0	0	1	0	0	0	0	0	1	0	0	0
Epigonidae	0	46	0	0	1	1	1	1	1	0	0	0	0	0	0	0	0	0	0	0	0	0	1	0	1	0	0	0	0	1	0	0	?	?	?	?	?	?	?
Ereuniidae	0	3	0	0	1	1	1	1	1	0	0	0	0	0	0	0	0	0	0	0	0	0	0	0	1	0	0	0	0	?	?	?	?	?	?	?	?	?	?
Erythrinidae	0	19	0	0	1	0	1	1	0	1	1	0	0	0	0	0	0	0	0	0	0	0	?	?	?	?	?	?	?	1	0	0	0	1	0	0	0	0	0
Esocidae	0	7	0	0	1	1	1	1	1	1	1	0	0	0	0	0	1	1	1	0	1	1	?	?	?	?	?	?	?	1	0	0	0	0	1	1	0	0	0
Euclichthyidae	0	1	0	0	1	1	1	1	1	0	0	0	0	0	0	0	0	0	0	0	0	0	?	?	?	?	?	?	?	?	?	?	?	?	?	?	?	?	?
Eulophiidae	0	4	0	0	1	1	1	1	1	0	0	0	0	0	0	0	0	0	0	0	0	0	?	?	?	?	?	?	?	?	?	?	?	?	?	?	?	?	?
Eurypharyngidae	0	1	0	1	1	1	1	1	1	0	0	0	0	0	0	0	0	0	0	0	0	0	0	0	1	0	0	0	0	1	0	0	0	0	1	0	0	0	0
Evermannellidae	0	8	0	0	1	1	1	1	1	0	0	0	0	0	0	0	0	0	0	0	0	0	0	0	1	0	0	0	0	1	0	0	0	0	1	0	0	0	1
Exocoetidae	0	75	0	0	1	1	1	1	1	1	1	0	0	0	0	0	0	0	0	0	0	0	1	0	1	0	0	0	0	1	0	0	0	0	1	1	0	0	0
Fistulariidae	0	4	0	0	1	1	1	1	1	0	1	1	1	0	0	0	0	1	1	0	1	1	1	0	1	0	0	1	0	1	0	0	0	0	1	0	0	0	0
Fundulidae	1	42	1	0	1	1	1	1	1	1	0	1	0	0	0	0	1	0	0	0	1	0	1	1	1	1	1	0	0	1	0	0	0	0	1	0	0	0	0
Gadidae	1	23	0	1	1	1	1	1	1	1	1	1	0	0	0	0	0	1	1	0	1	1	1	1	1	0	0	0	0	1	0	0	0	0	1	1	0	0	0
Galaxiidae	0	66	0	0	1	1	1	1	1	1	0	1	0	1	0	1	0	0	0	0	1	1	0	0	1	0	0	0	0	1	0	0	0	0	1	1	0	0	0
Gasteropelecidae	1	9	0	0	1	0	1	1	0	1	0	0	0	0	0	0	0	0	0	0	0	0	?	?	?	?	?	?	?	1	0	0	0	0	1	0	0	0	0
Gasterosteidae	1	19	1	1	1	1	1	1	1	1	1	1	1	0	0	0	1	0	0	0	1	0	1	1	1	0	1	0	0	1	0	0	0	1	0	1	1	0	0
Gastromyzontidae	0	134	0	0	1	0	1	1	0	1	0	0	0	0	0	0	0	0	0	0	0	0	?	?	?	?	?	?	?	0	1	0	?	?	?	?	?	?	?
Gempylidae	0	27	0	1	1	1	1	1	1	0	0	0	0	0	0	0	0	0	0	0	0	0	1	0	1	0	0	0	0	1	0	0	0	0	1	0	0	0	0
Gerreidae	1	54	0	0	1	1	1	1	1	1	1	1	1	0	0	1	1	1	1	0	1	1	1	1	1	0	0	1	0	1	0	0	0	0	1	1	0	0	0
Gigantactinidae	0	24	0	1	1	1	1	1	1	0	0	0	0	0	0	0	0	0	0	0	0	0	0	0	1	0	0	0	0	1	0	0	?	?	?	?	?	?	?
Giganturidae	0	2	0	0	1	1	1	1	1	0	0	0	0	0	0	0	0	0	0	0	0	0	0	0	1	0	0	0	0	?	?	?	?	?	?	?	?	?	?
Glaucosomatidae	1	4	0	0	1	1	1	1	1	0	0	0	0	0	0	0	0	1	0	0	0	1	1	0	1	0	0	0	0	1	0	0	0	0	1	1	0	0	0
Gobiesocidae	0	181	0	0	1	1	1	1	1	1	1	1	0	0	0	0	0	1	1	0	1	1	1	1	1	0	1	0	0	1	0	0	0	1	1	1	1	0	0
Gobiidae	1	1915	1	1	1	1	1	1	1	1	1	1	1	1	1	1	1	1	1	1	1	1	1	1	1	1	1	1	1	1	1	1	0	1	1	1	1	1	1
Gobionidae	1	218	0	0	1	1	1	1	1	1	1	1	1	1	0	0	0	1	0	0	1	1	?	?	?	?	?	?	?	1	0	0	0	1	1	1	1	0	0
Gonorynchidae	0	5	0	0	1	1	1	1	1	0	0	1	0	0	0	0	0	0	0	0	1	0	0	0	1	0	0	0	0	1	0	0	?	?	?	?	?	?	?
Gonostomatidae	0	34	0	1	1	1	1	1	1	0	0	0	0	0	0	0	0	0	0	0	0	0	0	0	1	0	0	0	0	1	0	0	0	0	1	0	0	0	1
Goodeidae	0	47	1	0	1	1	1	1	0	1	0	0	0	0	0	0	0	0	0	0	0	0	?	?	?	?	?	?	?	0	1	0	1	0	1	0	1	1	0
Grammatidae	0	18	0	0	1	1	1	1	1	0	0	0	0	0	0	0	0	0	1	0	0	1	1	1	1	0	0	0	0	1	0	0	0	1	0	0	0	0	0
Grammicolepididae	0	3	0	0	1	1	1	1	1	0	0	0	0	0	0	0	0	0	0	0	0	0	?	?	?	?	?	?	?	?	?	?	?	?	?	?	?	?	?
Gymnarchidae	0	1	0	0	0	0	0	1	0	1	0	0	0	0	0	0	0	0	0	0	0	0	?	?	?	?	?	?	?	1	0	0	0	1	0	0	0	0	0
Gymnotidae	0	48	0	0	1	0	1	1	0	1	0	1	0	0	0	0	0	0	0	0	1	0	?	?	?	?	?	?	?	1	0	0	0	1	0	1	0	0	0
Gyrinocheilidae	0	3	0	0	0	0	0	1	0	1	0	0	0	0	0	0	0	0	0	0	0	0	?	?	?	?	?	?	?	0	1	0	0	0	1	0	0	0	0
Haemulidae	1	132	0	0	1	1	1	1	1	1	1	1	1	0	0	1	1	1	1	1	1	1	1	1	1	0	1	0	1	1	0	1	0	0	1	1	0	0	0
Halosauridae	0	16	0	1	1	1	1	1	1	0	0	0	0	0	0	0	0	0	0	0	0	0	0	0	1	0	0	0	0	1	0	0	?	?	?	?	?	?	?
Hapalogenyidae	0	8	0	0	1	1	1	1	1	0	0	1	0	0	0	0	0	1	0	0	1	1	0	0	1	0	0	0	0	1	0	0	?	?	?	?	?	?	?
Harpagiferidae	0	12	0	1	1	1	1	1	1	0	0	0	0	0	0	0	0	0	0	0	0	0	1	1	1	0	1	0	0	1	0	0	0	1	0	0	1	0	0
Helostomatidae	0	1	0	0	1	0	1	1	0	1	0	0	0	0	0	0	0	0	0	0	0	0	?	?	?	?	?	?	?	?	?	?	0	0	1	0	0	0	0
Hemiodontidae	1	32	0	0	1	0	1	1	0	1	0	1	0	0	0	0	0	0	0	0	1	0	?	?	?	?	?	?	?	?	?	?	0	1	0	0	0	0	0
Hemiramphidae	1	61	0	0	1	1	1	1	1	1	1	0	0	0	0	0	0	1	0	0	0	1	1	1	1	0	0	0	0	1	1	0	0	0	1	0	0	1	0
Hemitripteridae	1	8	0	1	1	1	1	1	1	0	1	0	0	0	0	0	0	0	0	0	0	0	1	1	1	0	1	0	0	1	0	0	0	1	0	0	0	0	0
Hepsetidae	0	6	0	0	0	0	1	1	0	1	1	0	0	0	0	0	0	0	0	0	0	0	?	?	?	?	?	?	?	1	0	0	0	1	0	0	0	0	0
Heptapteridae	1	226	0	0	1	0	1	1	0	1	1	0	0	0	0	0	0	0	0	0	0	0	?	?	?	?	?	?	?	1	0	0	1	1	1	1	0	0	0
Heterenchelyidae	0	8	0	0	1	1	1	1	1	0	1	1	0	0	0	0	0	0	0	0	1	0	0	0	1	0	0	0	0	1	0	0	?	?	?	?	?	?	?
Heteropneustidae	1	4	0	0	0	0	1	1	0	1	0	1	0	0	0	0	1	0	0	0	1	0	?	?	?	?	?	?	?	1	0	0	0	1	0	0	1	0	0
Hexagrammidae	1	10	0	1	1	1	1	1	1	1	1	1	0	0	0	0	0	1	1	0	1	1	1	0	1	0	1	0	0	1	0	0	0	1	0	1	1	0	0
Himantolophidae	0	22	0	1	1	1	1	1	1	0	0	0	0	0	0	0	0	0	0	0	0	0	0	0	1	0	0	0	0	1	0	0	?	?	?	?	?	?	?
Hiodontidae	0	2	0	0	1	1	1	0	0	1	0	0	0	0	0	0	0	0	0	0	0	0	?	?	?	?	?	?	?	1	0	0	0	0	1	0	0	0	0
Holocentridae	1	91	0	0	1	1	1	1	1	1	0	1	1	0	0	1	1	1	1	0	1	1	1	1	1	0	0	0	1	1	0	1	0	0	1	0	0	0	0
Hoplichthyidae	0	17	0	0	1	1	1	1	1	0	0	0	0	0	0	0	0	0	0	0	0	0	?	?	?	?	?	?	?	?	?	?	?	?	?	?	?	?	?
Horabagridae	1	10	0	0	1	0	1	1	0	1	0	0	0	0	0	0	0	0	0	0	0	0	?	?	?	?	?	?	?	1	0	0	0	0	1	0	0	0	0
Howellidae	0	9	0	0	1	1	1	1	1	0	0	0	0	0	0	0	0	0	0	0	0	0	0	0	1	0	0	0	0	?	?	?	?	?	?	?	?	?	?
Hypopomidae	0	34	0	0	1	0	1	1	0	1	1	1	0	0	0	0	0	1	1	0	1	1	?	?	?	?	?	?	?	1	0	0	?	?	?	?	?	?	?
Hypoptychidae	0	2	0	0	1	1	1	1	1	0	0	0	0	0	0	0	0	0	0	0	0	0	0	0	1	0	0	0	0	?	?	?	0	0	1	0	0	0	0
Icosteidae	0	1	0	1	1	1	1	1	1	0	0	0	0	0	0	0	0	0	0	0	0	0	?	?	?	?	?	?	?	1	0	0	?	?	?	?	?	?	?
Ictaluridae	1	51	0	0	1	1	1	1	1	1	0	1	1	0	0	0	1	1	1	1	1	1	?	?	?	?	?	?	?	1	0	0	0	1	0	1	1	0	0
Iguanodectidae	0	35	0	0	1	0	1	1	0	1	0	0	0	0	0	0	0	0	0	0	0	0	?	?	?	?	?	?	?	1	0	0	0	0	1	0	0	0	0
Indostomidae	0	3	0	0	0	0	0	1	0	1	0	0	0	0	0	0	0	0	0	0	0	0	?	?	?	?	?	?	?	?	?	?	?	?	?	?	?	?	?
Ipnopidae	0	33	0	0	1	1	1	1	1	0	0	0	0	0	0	0	0	0	0	0	0	0	0	0	1	0	0	0	0	1	0	1	?	?	?	?	?	?	?
Isonidae	0	5	0	0	1	1	1	1	1	0	0	0	0	0	0	0	0	0	0	0	0	0	0	1	0	0	0	0	0	?	?	?	?	?	?	?	?	?	?
Istiophoridae	0	9	0	0	1	1	1	1	1	0	0	0	0	0	0	0	0	0	0	0	0	0	1	0	1	0	0	0	0	1	0	0	0	0	1	1	0	0	0
Kneriidae	0	30	0	0	1	0	1	1	0	1	0	1	1	1	0	0	1	0	1	0	1	1	?	?	?	?	?	?	?	0	1	0	0	0	1	0	0	0	0
Kraemeriidae	0	9	0	0	1	1	1	1	1	1	0	0	0	0	0	0	0	0	0	0	0	0	0	1	1	0	0	0	0	1	0	0	?	?	?	?	?	?	?
Kuhliidae	0	12	0	0	1	1	1	1	1	1	0	0	0	0	0	0	0	1	1	0	0	1	0	1	1	0	0	0	0	1	0	0	0	0	1	0	0	0	0
Kurtidae	0	2	0	0	0	0	1	1	1	1	0	0	0	0	0	0	0	0	0	0	0	0	?	?	?	?	?	?	?	1	0	0	1	0	0	1	1	0	0
Kyphosidae	1	14	0	0	1	1	1	1	1	1	0	1	1	0	0	0	1	1	1	0	1	1	1	1	1	0	0	1	1	1	1	0	0	1	1	1	1	0	0
Labridae	1	559	1	0	1	1	1	1	1	1	1	1	1	1	0	1	1	1	1	1	1	1	1	1	1	0	1	0	1	1	1	0	0	1	1	1	1	1	1
Labrisomidae	0	128	0	0	1	1	1	1	1	0	0	1	0	0	0	0	0	1	1	1	1	1	1	1	1	0	0	0	0	1	0	0	0	1	0	1	0	0	0
Lacantuniidae	0	1	0	0	1	0	1	1	0	1	0	0	0	0	0	0	0	0	0	0	0	0	?	?	?	?	?	?	?	?	?	?	?	?	?	?	?	?	?
Lactariidae	0	1	0	0	1	1	1	1	1	1	0	0	0	0	0	0	0	0	0	0	0	0	0	0	1	0	0	0	0	?	?	?	?	?	?	?	?	?	?
Lampridae	0	6	0	1	1	1	1	1	1	0	1	0	0	0	0	0	0	0	0	0	0	0	0	0	1	0	0	0	0	1	0	0	0	0	1	0	0	0	0
Lateolabracidae	0	3	0	0	1	1	1	1	1	1	1	0	0	0	0	0	0	1	1	0	0	1	0	1	1	0	0	0	0	1	0	0	0	0	1	0	0	0	1
Latidae	0	14	0	0	1	1	1	1	1	1	1	1	0	0	0	0	0	1	1	0	1	1	1	1	1	0	0	0	0	1	0	0	0	0	1	0	0	0	1
Latridae	1	32	0	0	1	1	1	1	1	0	0	0	0	0	0	0	0	1	1	1	0	1	0	1	1	0	0	0	0	1	0	0	0	0	1	1	0	0	0
Lebiasinidae	0	75	0	0	1	0	1	1	0	1	0	1	0	0	0	0	0	0	1	0	1	1	?	?	?	?	?	?	?	1	0	0	0	1	1	1	0	0	0
Leiognathidae	1	53	0	0	1	1	1	1	1	1	1	1	1	0	0	1	1	1	1	0	1	1	1	1	1	0	0	0	0	1	0	0	0	0	1	1	0	0	0
Lepidogalaxiidae	0	1	0	0	0	0	1	0	0	1	0	0	0	0	0	0	0	0	0	0	0	0	?	?	?	?	?	?	?	1	0	0	1	0	0	1	0	1	0
Lepisosteidae	0	7	0	0	1	1	1	1	1	1	0	0	0	0	0	0	0	0	0	0	0	0	?	?	?	?	?	?	?	1	0	0	0	0	1	0	0	0	0
Leptobarbidae	0	5	0	0	0	0	0	1	0	1	0	0	0	0	0	0	0	0	0	0	0	0	?	?	?	?	?	?	?	1	0	0	0	0	1	0	0	0	0
Leptobramidae	0	2	0	0	1	1	1	1	1	1	0	1	1	0	0	0	0	0	0	0	1	0	0	0	1	0	0	0	0	1	0	0	?	?	?	?	?	?	?
Leptochilichthyidae	1	3	0	0	1	1	1	1	1	0	0	0	0	0	0	0	0	0	0	0	0	0	?	?	?	?	?	?	?	?	?	?	?	?	?	?	?	?	?
Leptoscopidae	1	5	0	0	1	1	1	1	1	0	0	1	0	0	0	0	0	0	0	0	1	0	0	0	1	0	0	0	0	1	0	0	?	?	?	?	?	?	?
Lethrinidae	1	44	0	0	1	1	1	1	1	1	1	1	1	0	0	0	0	1	1	1	1	1	1	1	1	0	0	0	1	1	0	0	0	0	1	1	0	0	1
Leuciscidae	0	680	0	1	1	1	1	1	1	1	1	1	1	1	0	1	1	1	1	1	1	1	0	0	1	0	0	0	0	1	1	0	0	1	1	1	1	0	0
Linophrynidae	0	27	0	0	1	1	1	1	1	0	0	0	0	0	0	0	0	0	0	0	0	0	0	0	1	0	0	0	0	1	0	0	0	0	1	0	0	0	0
Liparidae	0	424	0	1	1	1	1	1	1	1	1	1	0	0	0	0	0	1	1	0	1	1	1	1	1	0	0	0	0	1	0	0	0	0	1	0	0	0	0
Lobotidae	1	15	0	0	1	1	1	1	1	1	1	0	0	0	0	0	0	0	0	0	0	0	0	0	1	0	0	0	0	1	0	0	?	?	?	?	?	?	?
Lophichthyidae	1	1	0	0	1	1	1	1	1	0	0	0	0	0	0	0	0	0	0	0	0	0	?	?	?	?	?	?	?	?	?	?	?	?	?	?	?	?	?
Lophiidae	0	30	0	1	1	1	1	1	1	0	1	1	0	0	0	0	0	1	0	0	1	1	1	0	1	0	0	1	0	1	0	0	0	0	1	1	0	0	0
Lophotidae	1	5	0	0	1	1	1	1	1	0	0	0	0	0	0	0	0	0	0	0	0	0	0	0	1	0	0	0	0	1	0	0	0	0	1	0	0	0	0
Loricariidae	0	1000	0	0	1	1	1	1	0	1	1	1	1	0	0	0	1	1	1	0	1	1	?	?	?	?	?	?	?	1	1	0	1	1	1	1	1	0	0
Lotidae	1	22	0	1	1	1	1	1	1	1	1	1	0	0	0	0	0	1	1	0	1	1	1	1	1	0	0	0	0	1	0	0	0	0	1	0	0	0	0
Lumpenidae	0	11	0	1	1	1	1	1	1	0	1	1	0	0	0	0	0	1	0	0	1	1	1	0	1	0	0	0	0	1	0	0	0	1	0	0	1	0	0
Lutjanidae	1	114	0	0	1	1	1	1	1	1	1	1	1	0	0	1	1	1	1	1	1	1	1	1	1	0	0	0	1	1	0	0	0	0	1	1	0	0	0
Luvaridae	0	1	0	0	1	1	1	1	1	0	0	0	0	0	0	0	0	0	0	0	0	0	0	0	1	0	0	0	0	1	0	0	?	?	?	?	?	?	?
Macrouridae	1	405	0	1	1	1	1	1	1	0	0	1	1	1	1	0	1	0	0	0	1	1	1	0	1	0	0	0	0	1	0	0	0	0	1	1	0	0	0
Malacanthidae	0	46	0	0	1	1	1	1	1	0	1	1	1	0	0	0	0	1	1	1	1	1	0	0	1	0	0	0	0	1	0	0	0	0	0	0	1	0	0
Malapteruridae	1	19	0	0	0	0	0	1	0	1	1	0	0	0	0	0	0	0	0	0	0	0	?	?	?	?	?	?	?	1	0	0	0	1	0	0	1	0	0
Mastacembelidae	0	88	0	0	1	0	1	1	0	1	1	1	1	0	0	0	0	1	1	0	1	1	1	0	0	0	0	0	0	1	0	0	0	0	1	0	0	0	0
Megalopidae	1	2	0	0	1	1	1	1	1	1	1	0	0	0	0	0	0	0	1	0	0	1	1	1	1	0	1	0	0	1	0	0	0	0	1	0	0	0	0
Melamphaidae	0	73	0	1	1	1	1	1	1	0	0	0	0	0	0	0	0	0	0	0	0	0	0	0	1	0	0	0	0	1	0	0	0	0	1	0	0	0	0
Melanocetidae	0	6	0	1	1	1	1	1	1	0	0	0	0	0	0	0	0	0	0	0	0	0	0	0	1	0	0	0	0	1	0	0	0	0	1	0	0	0	0
Melanonidae	0	2	0	1	1	1	1	1	1	0	0	0	0	0	0	0	0	0	0	0	0	0	0	0	1	0	0	0	0	?	?	?	?	?	?	?	?	?	?
Melanotaeniidae	0	112	0	0	0	0	1	1	0	1	0	1	0	0	0	0	1	1	1	0	1	1	?	?	?	?	?	?	?	1	0	0	0	0	1	1	0	0	0
Menidae	0	1	0	0	1	1	1	1	1	1	0	1	0	0	0	0	0	0	0	0	1	0	0	0	1	0	0	1	0	?	?	?	?	?	?	?	?	?	?
Merlucciidae	1	18	0	1	1	1	1	1	1	0	1	1	1	0	0	0	1	1	1	0	1	1	1	0	1	0	0	0	0	1	0	0	0	0	1	1	0	0	0
Microdesmidae	0	93	0	0	1	1	1	1	1	1	0	1	1	0	0	1	1	1	1	1	1	1	1	1	1	0	0	0	1	1	0	0	0	1	0	0	1	0	0
Microstomatidae	0	22	0	1	1	1	1	1	1	0	0	0	0	0	0	0	0	0	0	0	0	0	0	0	1	0	0	0	0	?	?	?	0	0	1	0	0	0	0
Mochokidae	1	224	1	0	1	0	1	1	0	1	1	1	0	0	0	0	0	1	1	0	1	1	?	?	?	?	?	?	?	1	1	0	0	1	1	1	0	0	0
Molidae	1	5	0	1	1	1	1	1	1	0	0	0	0	0	0	0	0	0	0	0	0	0	0	0	1	0	0	0	0	1	0	0	0	0	1	1	0	0	0
Monacanthidae	1	111	0	0	1	1	1	1	1	1	1	1	1	0	0	0	1	1	1	0	1	1	1	0	1	0	0	0	1	1	1	1	0	1	1	1	1	1	0
Monocentridae	1	4	0	0	1	1	1	1	1	0	0	0	0	0	0	0	0	1	1	0	0	1	1	0	1	0	0	1	0	?	?	?	?	?	?	?	?	?	?
Monodactylidae	0	6	0	0	1	1	1	1	1	1	1	1	0	0	0	0	0	0	0	0	1	0	0	0	1	0	0	0	0	1	0	0	0	0	1	0	0	0	0
Moridae	1	108	0	1	1	1	1	1	1	0	0	1	1	0	0	1	1	1	1	0	1	1	1	0	1	0	0	0	0	1	0	0	0	0	1	0	0	0	0
Moringuidae	0	15	0	0	1	1	1	1	1	1	0	1	1	0	0	0	0	0	0	0	1	0	0	0	0	0	1	0	0	1	0	0	?	?	?	?	?	?	?
Mormyridae	1	225	0	0	0	0	1	1	0	1	1	1	0	0	0	0	0	0	1	0	1	1	0	1	0	0	0	0	0	1	1	0	0	1	1	1	0	0	0
Moronidae	1	6	0	1	1	1	1	1	1	1	1	1	1	0	0	0	1	1	1	0	1	1	1	1	1	0	0	0	0	1	0	0	0	0	1	1	0	0	0
Mugilidae	1	79	0	1	1	1	1	1	1	1	1	1	1	0	0	1	1	1	1	0	1	1	1	1	1	0	0	0	0	1	1	1	0	0	1	0	0	0	0
Mullidae	1	95	0	0	1	1	1	1	1	1	1	1	1	0	0	1	1	1	1	1	1	1	1	1	1	0	0	1	0	1	0	0	0	0	1	1	0	0	0
Muraenesocidae	0	9	0	0	1	1	1	1	1	1	0	1	0	0	0	0	0	0	0	0	1	0	0	0	1	0	0	0	0	1	0	0	?	?	?	?	?	?	?
Muraenidae	0	217	0	0	1	1	1	1	1	1	1	1	1	0	0	1	1	1	1	1	1	1	1	1	1	0	1	1	1	1	0	0	0	0	1	1	0	0	1
Muraenolepididae	0	8	0	1	1	1	1	1	1	0	0	0	0	0	0	0	0	0	0	0	0	0	0	0	1	0	0	0	0	?	?	?	0	0	1	0	0	0	0
Myctophidae	1	252	0	1	1	1	1	1	1	0	1	0	0	0	0	0	0	0	0	0	0	0	1	0	1	0	0	0	0	1	0	0	0	0	1	1	0	1	0
Nandidae	0	7	0	0	1	0	1	1	0	1	0	0	0	0	0	0	0	0	0	0	0	0	?	?	?	?	?	?	?	1	0	0	0	0	1	0	0	0	0
Nemacheilidae	1	750	0	0	1	1	1	1	1	1	1	1	1	0	0	0	1	1	1	0	1	1	?	?	?	?	?	?	?	1	1	0	0	0	1	1	0	0	0
Nematogenyidae	0	1	0	0	1	0	1	1	0	1	0	0	0	0	0	0	0	0	0	0	0	0	?	?	?	?	?	?	?	?	?	?	?	?	?	?	?	?	?
Nemichthyidae	0	9	0	1	1	1	1	1	1	0	0	0	0	0	0	0	0	0	0	0	0	0	0	0	1	0	0	0	0	?	?	?	0	0	1	0	0	0	0
Nemipteridae	0	73	0	0	1	1	1	1	1	1	0	1	1	0	0	0	1	1	1	1	1	1	1	0	1	0	0	0	0	1	0	0	0	0	1	0	0	0	1
Neoscopelidae	0	6	0	1	1	1	1	1	1	0	0	0	0	0	0	0	0	0	0	0	0	0	0	0	1	0	0	0	0	1	0	0	0	0	1	0	0	0	0
Neosebastidae	1	18	0	0	1	1	1	1	1	0	0	1	0	0	0	0	0	0	0	0	1	0	1	0	1	0	0	0	0	1	0	0	?	?	?	?	?	?	?
Neozoarcidae	0	10	0	0	1	1	1	1	1	0	0	1	1	0	0	0	0	0	0	0	1	0	1	1	1	0	1	0	0	1	0	0	?	?	?	?	?	?	?
Nettastomatidae	0	46	0	0	1	1	1	1	1	0	0	1	0	0	0	0	0	0	1	0	1	1	0	0	1	0	0	0	0	1	0	0	0	0	1	0	0	0	0
Nomeidae	0	17	0	0	1	1	1	1	1	1	0	0	0	0	0	0	0	0	0	0	0	0	1	0	1	0	0	0	0	1	0	0	0	0	1	1	0	0	0
Normanichthyidae	1	1	0	0	1	1	1	1	1	0	0	0	0	0	0	0	0	0	0	0	0	0	0	0	1	0	0	0	0	0	1	0	?	?	?	?	?	?	?
Notacanthidae	0	11	0	1	1	1	1	1	1	0	0	0	0	0	0	0	0	0	0	0	0	0	0	0	1	0	0	0	0	1	0	0	0	0	1	0	0	0	0
othobranchiidae	0	297	0	0	0	0	1	1	0	1	1	1	0	0	0	0	1	0	0	0	1	0	?	?	?	?	?	?	?	1	0	0	0	0	1	1	0	0	0
Notocheiridae	0	1	0	0	1	1	1	1	1	0	0	0	0	0	0	0	0	0	0	0	0	0	?	?	?	?	?	?	?	?	?	?	?	?	?	?	?	?	?
Notopteridae	1	10	0	0	0	0	1	1	0	1	1	0	0	0	0	0	0	0	1	0	0	1	?	?	?	?	?	?	?	1	0	0	0	1	0	0	1	0	0
Notosudidae	0	17	0	1	1	1	1	1	1	0	0	0	0	0	0	0	0	0	0	0	0	0	0	0	1	0	0	0	0	1	0	0	0	0	1	0	0	0	1
Nototheniidae	0	59	0	1	1	1	1	1	1	0	0	0	0	0	0	0	0	0	1	0	0	1	1	1	1	0	1	0	0	1	0	0	0	1	1	0	0	0	0
Odacidae	0	12	0	0	1	1	1	1	1	0	0	1	1	0	0	0	0	1	0	0	1	1	0	0	1	0	0	0	0	1	1	0	?	?	?	?	?	?	?
Odontobutidae	1	23	0	0	1	1	1	1	0	1	1	0	0	0	0	0	0	0	0	0	0	0	?	?	?	?	?	?	?	1	0	0	0	1	0	1	0	0	0
Ogcocephalidae	0	80	0	0	1	1	1	1	1	0	0	1	1	0	0	0	1	0	1	0	1	1	1	0	1	0	0	0	0	1	0	0	0	0	1	0	0	0	0
Omosudidae	0	1	0	0	1	1	1	1	1	0	0	0	0	0	0	0	0	0	0	0	0	0	0	0	1	0	0	0	0	1	0	0	0	1	0	0	0	0	1
Oneirodidae	0	71	0	1	1	1	1	1	1	0	0	0	0	0	0	0	0	0	0	0	0	0	0	0	1	0	0	0	0	1	0	0	?	?	?	?	?	?	?
Ophichthidae	0	351	0	0	1	1	1	1	1	1	1	1	1	0	0	0	1	1	1	1	1	1	1	1	1	0	0	0	0	1	0	0	0	0	1	1	0	0	0
Ophidiidae	1	267	0	1	1	1	1	1	1	0	1	1	1	0	0	0	1	1	1	0	1	1	0	0	1	0	0	0	1	1	0	0	1	0	1	0	0	1	0
Opisthocentridae	0	12	0	1	1	1	1	1	1	0	0	0	0	0	0	0	0	0	0	0	0	0	?	?	?	?	?	?	?	?	?	?	0	1	0	0	1	0	0
Opisthoproctidae	0	21	0	1	1	1	1	1	1	0	1	0	0	0	0	0	0	0	0	0	0	0	0	0	1	0	0	0	0	1	0	0	0	0	1	0	0	0	0
Opistognathidae	0	88	0	0	1	1	1	1	1	0	0	1	1	0	0	1	0	1	1	0	1	1	0	0	1	0	0	0	0	1	0	0	1	0	0	0	1	0	0
Oreosomatidae	0	10	0	1	1	1	1	1	1	0	0	0	0	0	0	0	0	1	0	0	0	1	1	0	1	0	0	0	0	1	0	1	0	0	1	0	0	1	0
Osmeridae	1	15	0	1	1	1	1	1	1	1	1	0	0	0	0	0	0	0	0	0	0	0	1	1	1	0	0	0	0	1	0	1	0	0	1	1	0	0	0
Osphronemidae	1	130	0	0	1	1	1	1	0	1	1	0	0	0	0	0	0	0	0	0	0	0	?	?	?	?	?	?	?	1	1	0	1	1	1	0	1	0	0
Osteoglossidae	1	6	0	0	1	0	1	1	0	1	0	0	0	0	0	0	0	0	0	0	0	0	?	?	?	?	?	?	?	1	0	0	1	0	0	0	1	0	0
Ostraciidae	1	26	1	0	1	1	1	1	1	0	1	1	1	0	0	0	1	1	1	0	1	1	0	0	1	0	0	0	0	1	0	0	0	0	1	1	0	0	0
Pangasiidae	1	29	0	0	0	0	0	1	1	1	0	0	0	0	0	0	0	0	0	0	0	0	?	?	?	?	?	?	?	1	1	0	0	0	1	0	0	0	0
Paralepididae	0	66	0	1	1	1	1	1	1	0	1	0	0	0	0	0	0	0	0	0	0	0	0	1	1	0	0	0	0	1	0	0	0	0	1	1	0	0	1
Paralichthyidae	0	109	0	1	1	1	1	1	1	1	1	1	1	0	0	1	1	1	1	0	1	1	1	1	1	1	0	0	0	1	0	0	0	0	1	1	0	0	0
Paraulopidae	0	14	0	0	1	1	1	1	1	0	0	1	0	0	0	0	0	0	0	0	1	0	0	0	1	0	0	0	0	?	?	?	?	?	?	?	?	?	?
Parazenidae	0	4	0	0	1	1	1	1	1	0	0	0	0	0	0	0	0	0	0	0	0	0	0	0	1	0	0	0	0	1	0	0	?	?	?	?	?	?	?
Parodontidae	1	32	0	0	1	0	1	1	0	1	0	0	0	0	0	0	0	0	0	0	0	0	?	?	?	?	?	?	?	1	0	0	0	0	1	0	0	0	0
Pataecidae	0	3	0	0	1	1	1	1	1	0	0	0	0	0	0	0	0	0	0	0	0	0	?	?	?	?	?	?	?	?	?	?	?	?	?	?	?	?	?
Pegasidae	0	6	0	0	1	1	1	1	1	0	0	1	1	0	0	1	1	0	0	0	1	0	1	1	0	0	0	0	0	1	0	0	0	0	1	0	0	0	0
Pempheridae	1	85	0	0	1	1	1	1	1	1	0	0	0	0	0	0	0	1	1	0	0	1	1	0	1	0	0	0	1	1	0	0	?	?	?	?	?	?	?
Pentacerotidae	0	13	0	0	1	1	1	1	1	0	0	1	1	0	0	0	1	1	1	0	1	1	0	0	1	0	0	0	0	1	0	0	?	?	?	?	?	?	?
Percichthyidae	0	23	0	0	1	0	1	1	0	1	0	0	0	0	0	0	0	1	1	0	0	1	?	?	?	?	?	?	?	1	0	0	0	1	1	1	1	0	0
Percidae	1	238	1	0	1	1	1	1	1	1	1	1	1	0	0	0	1	1	1	1	1	1	1	0	0	0	0	0	0	1	0	0	0	1	1	1	1	0	0
Perciliidae	0	2	0	0	1	0	1	1	0	1	0	0	1	0	0	0	0	1	1	0	1	1	?	?	?	?	?	?	?	1	0	0	0	0	1	0	0	0	0
Percophidae	0	25	0	0	1	1	1	1	1	1	0	1	0	0	0	0	0	0	0	0	1	0	1	0	1	0	0	0	0	1	0	0	?	?	?	?	?	?	?
Percopsidae	0	2	0	0	1	1	1	0	0	1	0	1	1	0	0	0	0	0	0	0	1	0	?	?	?	?	?	?	?	1	0	0	0	0	1	0	0	0	0
Peristediidae	1	45	0	0	1	1	1	1	1	0	0	0	0	0	0	0	0	0	0	0	0	0	0	0	1	0	0	0	0	1	0	0	?	?	?	?	?	?	?
Phallostethidae	0	23	0	0	1	1	1	1	1	1	1	0	0	0	0	0	0	0	0	0	0	0	?	?	?	?	?	?	?	?	?	?	0	0	1	0	0	1	0
Pholidae	0	15	0	1	1	1	1	1	1	1	1	0	0	0	0	0	0	1	1	0	0	1	0	1	1	0	1	0	0	1	0	0	0	1	0	0	1	0	0
Pholidichthyidae	0	2	0	0	1	1	1	1	1	0	0	0	0	0	0	0	1	1	0	0	1	1	?	?	?	?	?	?	?	?	?	?	?	?	?	?	?	?	?
Phosichthyidae	0	24	0	0	1	1	1	1	1	0	0	0	0	0	0	0	0	0	0	0	0	0	0	0	1	0	0	0	0	1	0	0	0	0	1	0	0	0	0
Phreatobiidae	0	3	0	0	1	0	1	1	0	1	0	0	0	0	0	0	0	0	0	0	0	0	?	?	?	?	?	?	?	?	?	?	?	?	?	?	?	?	?
Phycidae	1	11	0	1	1	1	1	1	1	0	1	1	0	0	0	0	1	0	1	0	1	1	1	1	1	0	0	0	1	1	0	0	0	0	1	0	0	0	0
Pimelodidae	1	114	0	0	1	0	1	1	0	1	1	0	0	0	0	0	0	0	0	0	0	0	?	?	?	?	?	?	?	1	0	1	0	1	1	0	0	0	0
Pinguipedidae	0	98	0	0	1	1	1	1	1	1	0	1	1	0	0	1	1	1	1	1	1	1	1	1	1	0	0	0	0	1	0	0	0	0	1	1	0	0	1
Platycephalidae	0	85	0	0	1	1	1	1	1	1	1	1	1	0	0	1	1	1	1	1	1	1	1	1	1	0	0	0	0	1	0	0	0	0	1	1	0	0	1
Platytroctidae	0	40	0	1	1	1	1	1	1	0	0	0	0	0	0	0	0	0	0	0	0	0	0	0	1	0	0	0	0	?	?	?	0	0	1	0	0	0	0
Plecoglossidae	0	1	0	0	1	1	1	1	1	1	0	0	0	0	0	0	0	0	1	0	0	1	?	?	?	?	?	?	?	0	1	0	0	0	1	1	0	0	0
Plesiopidae	0	50	0	0	1	1	1	1	1	0	0	0	0	0	0	0	0	1	1	1	0	1	1	1	1	0	0	0	1	1	0	0	0	1	0	0	1	0	1
Pleuronectidae	1	63	0	1	1	1	1	1	1	1	1	1	1	0	0	0	1	1	0	0	1	1	1	1	1	0	1	1	0	1	0	0	0	0	1	1	0	0	0
Plotosidae	1	42	0	0	1	1	1	1	1	1	1	1	0	0	0	0	0	1	1	0	1	1	1	1	1	0	0	0	0	1	0	0	0	1	1	0	1	1	0
Poeciliidae	0	274	1	0	1	1	1	1	1	1	1	1	1	0	0	1	1	0	0	0	1	0	1	1	1	0	0	0	0	1	1	0	1	0	0	1	1	1	1
Poecilopsettidae	0	21	0	0	1	1	1	1	1	0	0	1	0	0	0	0	0	0	0	0	1	0	?	?	?	?	?	?	?	1	0	0	0	0	1	0	0	0	0
Polycentridae	1	5	0	0	1	0	1	1	0	1	1	0	0	0	0	0	0	0	0	0	0	0	?	?	?	?	?	?	?	1	0	0	0	1	0	0	0	0	0
Polymixiidae	0	10	0	0	1	1	1	1	1	0	0	1	0	0	0	0	0	0	0	0	1	0	0	0	1	0	0	0	0	1	0	0	0	0	1	0	0	0	0
Polynemidae	1	42	0	0	1	1	1	1	1	1	1	1	1	0	0	1	1	1	1	0	1	1	1	1	1	0	0	0	0	1	0	0	0	0	1	0	0	0	1
Polyodontidae	0	2	0	0	1	1	1	1	0	1	0	0	0	0	0	0	0	0	0	0	0	0	?	?	?	?	?	?	?	1	0	1	0	0	1	0	0	0	0
Polyprionidae	1	4	0	1	1	1	1	1	1	0	0	1	0	0	0	0	0	1	1	0	1	1	1	0	1	0	0	0	0	1	0	0	0	0	1	0	0	0	0
Polypteridae	1	14	0	0	0	0	1	1	0	1	1	0	0	0	0	0	0	0	0	0	0	0	?	?	?	?	?	?	?	1	0	0	0	0	1	1	0	0	0
Pomacanthidae	1	90	0	0	1	1	1	1	1	1	0	1	1	0	0	1	1	1	1	1	1	1	1	1	1	0	0	1	1	1	1	1	0	0	1	0	0	0	1
Pomacentridae	1	421	0	0	1	1	1	1	1	1	1	1	1	0	0	1	1	1	1	0	1	1	1	1	1	0	1	0	1	1	1	1	0	1	0	1	1	0	1
Pomatomidae	1	1	0	0	1	1	1	1	1	0	1	0	0	0	0	0	0	0	0	0	0	0	1	0	1	0	0	0	0	1	0	0	0	0	0	1	0	0	0
Priacanthidae	1	21	0	0	1	1	1	1	1	0	0	1	0	0	0	1	0	1	1	0	1	1	1	0	1	0	0	0	1	1	0	0	0	0	1	0	0	0	0
Pristigasteridae	0	38	0	0	1	1	1	1	1	1	1	1	0	0	0	0	1	0	0	0	1	0	1	1	1	0	0	0	0	1	0	0	0	0	1	0	0	0	0
Pristolepididae	0	8	0	0	1	0	1	1	0	1	0	0	0	0	0	0	0	0	0	0	0	0	?	?	?	?	?	?	?	1	0	0	?	?	?	?	?	?	?
Prochilodontidae	1	21	0	0	1	0	1	1	0	1	0	0	0	0	0	0	0	0	0	0	0	0	?	?	?	?	?	?	?	0	1	0	0	1	0	0	0	0	0
Profundulidae	0	11	0	0	1	0	1	1	0	1	0	0	0	0	0	0	0	0	0	0	0	0	?	?	?	?	?	?	?	?	?	?	0	0	1	0	0	0	0
Psettodidae	0	3	0	0	1	1	1	1	1	0	0	1	1	0	0	0	1	0	0	0	1	0	1	0	1	0	0	0	0	1	0	0	0	0	1	0	0	0	0
Pseudaphritidae	0	1	0	0	1	1	1	1	1	1	0	0	0	0	0	0	0	0	0	0	0	0	?	?	?	?	?	?	?	1	0	0	?	?	?	?	?	?	?
Pseudochromidae	0	154	0	0	1	1	1	1	1	0	0	1	0	0	0	0	1	1	1	1	1	1	1	1	1	0	0	0	1	1	0	0	0	0	0	0	0	0	1
Pseudomugilidae	0	19	0	0	1	1	1	1	1	1	0	1	0	0	0	0	0	0	0	0	1	0	?	?	?	?	?	?	?	?	?	?	0	0	1	0	0	0	0
Pseudopimelodidae	1	50	0	0	1	0	1	1	0	1	1	0	0	0	0	0	0	0	0	0	0	0	?	?	?	?	?	?	?	1	0	0	?	?	?	?	?	?	?
Pseudotrichonotidae	0	4	0	0	1	1	1	1	1	0	0	0	0	0	0	0	0	0	0	0	0	0	0	0	1	0	0	0	0	1	0	0	?	?	?	?	?	?	?
Psilorhynchidae	0	30	0	0	1	0	1	1	0	1	0	1	0	0	0	0	0	1	0	0	1	1	?	?	?	?	?	?	?	?	?	?	?	?	?	?	?	?	?
Psychrolutidae	1	37	0	1	1	1	1	1	1	0	1	1	0	0	0	0	0	0	0	0	1	0	0	0	1	0	0	0	0	1	0	0	?	?	?	?	?	?	?
Ptilichthyidae	0	1	0	1	1	1	1	1	1	0	0	0	0	0	0	0	0	0	0	0	0	0	?	?	?	?	?	?	?	?	?	?	?	?	?	?	?	?	?
Rachycentridae	0	1	0	0	1	1	1	1	1	1	0	1	0	0	0	0	0	0	1	0	1	1	0	0	1	0	0	0	0	1	0	0	0	0	0	1	0	0	0
Regalecidae	0	3	0	1	1	1	1	1	1	0	0	0	0	0	0	0	0	0	0	0	0	0	0	0	1	0	0	0	0	?	?	?	0	0	1	0	0	0	0
Retropinnidae	0	7	0	0	1	1	1	1	1	1	0	0	0	0	0	0	0	0	0	0	0	0	0	0	1	0	0	0	0	?	?	?	0	0	1	0	0	0	0
Rhamphichthyidae	0	28	0	0	1	0	1	1	0	1	0	1	0	0	0	0	0	0	0	0	1	0	?	?	?	?	?	?	?	1	0	0	?	?	?	?	?	?	?
Rhamphocottidae	1	1	0	1	1	1	1	1	1	0	1	1	0	0	0	0	0	1	0	0	1	1	0	0	1	0	0	0	0	1	0	0	?	?	?	?	?	?	?
Rhyacichthyidae	0	3	0	0	1	0	1	1	1	1	0	0	0	0	0	0	0	0	0	0	0	0	?	?	?	?	?	?	?	?	?	?	?	?	?	?	?	?	?
Rondeletiidae	0	2	0	1	1	1	1	1	1	0	0	0	0	0	0	0	0	0	0	0	0	0	0	0	1	0	0	0	0	?	?	?	?	?	?	?	?	?	?
Saccopharyngidae	0	10	0	1	1	1	1	1	1	0	0	0	0	0	0	0	0	0	0	0	0	0	0	0	1	0	0	0	0	1	0	0	0	0	1	0	0	0	0
Salangidae	0	18	0	1	1	1	1	1	1	1	1	0	0	0	0	0	0	0	0	0	0	0	0	0	1	0	0	0	0	1	0	0	0	0	1	0	0	0	0
Salmonidae	1	233	1	1	1	1	1	1	1	1	1	0	0	0	0	0	0	1	1	0	0	1	1	1	1	0	0	0	0	1	0	1	0	1	1	1	1	0	0
Samaridae	0	30	0	0	1	1	1	1	1	0	0	0	0	0	0	0	0	0	0	0	0	0	1	0	0	0	0	0	1	1	0	0	?	?	?	?	?	?	?
Scaridae	1	100	1	0	1	1	1	1	1	1	1	1	1	0	0	1	1	1	1	1	1	1	1	1	1	0	0	1	1	0	1	0	0	0	1	0	0	0	1
Scatophagidae	0	3	0	0	1	1	1	1	1	1	1	0	0	0	0	0	0	0	0	0	0	0	0	1	1	0	0	0	0	?	?	?	0	0	1	0	0	1	0
Schilbeidae	1	35	0	0	0	0	1	1	0	1	1	0	0	0	0	0	1	0	0	0	1	0	?	?	?	?	?	?	?	1	0	0	0	0	1	0	0	0	0
Schindleriidae	0	6	0	0	1	1	1	1	1	0	0	0	0	0	0	0	0	0	0	0	0	0	?	?	?	?	?	?	?	?	?	?	?	?	?	?	?	?	?
Sciaenidae	1	295	0	1	1	1	1	1	1	1	1	1	1	0	0	1	1	1	1	0	1	1	1	1	1	0	1	0	0	1	1	0	0	0	1	1	0	0	0
Scoloplacidae	0	6	0	0	1	0	1	1	0	1	0	0	0	0	0	0	0	0	0	0	0	0	?	?	?	?	?	?	?	?	?	?	?	?	?	?	?	?	?
Scomberesocidae	1	5	0	1	1	1	1	1	1	0	1	0	0	0	0	0	0	0	0	0	0	0	1	0	1	0	0	0	0	1	0	0	0	0	1	1	0	0	0
Scombridae	1	51	0	1	1	1	1	1	1	1	1	0	0	0	0	0	0	1	1	0	0	1	1	0	1	0	0	0	0	1	0	0	0	0	1	1	0	0	0
Scombropidae	0	3	0	0	1	1	1	1	1	0	0	0	0	0	0	0	0	1	0	0	0	1	0	1	1	0	0	0	0	1	0	0	?	?	?	?	?	?	?
Scopelarchidae	0	18	0	1	1	1	1	1	1	0	0	0	0	0	0	0	0	0	0	0	0	0	0	0	1	0	0	0	0	1	0	0	0	0	1	0	0	0	1
Scophthalmidae	1	9	0	1	1	1	1	1	1	1	1	1	0	0	0	0	0	0	1	0	1	1	1	0	1	0	0	0	0	1	0	0	0	0	1	1	0	0	0
Scorpaenidae	1	231	0	0	1	1	1	1	1	1	1	1	1	0	0	0	1	1	1	1	1	1	1	1	1	0	1	0	1	1	0	0	0	0	1	0	0	1	1
Sebastidae	1	134	0	1	1	1	1	1	1	0	1	1	1	0	0	0	1	1	1	0	1	1	1	1	1	0	1	1	0	1	0	1	1	0	1	1	1	1	0
Serpenticobitidae	0	3	0	0	0	0	0	1	0	1	0	0	0	0	0	0	0	0	0	0	0	0	?	?	?	?	?	?	?	?	?	?	?	?	?	?	?	?	?
Serranidae	1	577	0	0	1	1	1	1	1	1	1	1	1	1	0	1	1	1	1	1	1	1	1	1	1	0	1	1	1	1	0	1	0	0	1	1	0	0	1
Serrasalmidae	1	99	0	0	1	0	1	1	0	1	0	0	0	0	0	0	0	0	0	0	0	0	?	?	?	?	?	?	?	1	1	0	0	1	1	1	0	0	0
Serrivomeridae	0	10	0	1	1	1	1	1	1	0	0	0	0	0	0	0	0	0	0	0	0	0	0	0	1	0	0	0	0	1	0	0	?	?	?	?	?	?	?
Setarchidae	1	6	0	0	1	1	1	1	1	0	0	1	0	0	0	0	0	0	0	0	1	0	0	0	1	0	0	0	0	1	0	0	?	?	?	?	?	?	?
Siganidae	0	31	0	0	1	1	1	1	1	1	1	1	1	0	0	0	0	1	1	0	1	1	1	1	1	0	0	0	0	0	1	0	0	1	1	1	0	0	1
Sillaginidae	1	36	0	0	1	1	1	1	1	1	1	1	1	0	0	1	1	1	0	0	1	1	1	1	1	0	1	0	0	1	0	0	0	0	1	1	0	0	0
Siluridae	1	104	0	0	1	1	1	1	1	1	1	1	0	0	0	0	1	0	0	0	1	0	?	?	?	?	?	?	?	1	0	0	0	1	1	0	1	0	0
Sinipercidae	0	14	0	0	1	0	1	1	0	1	1	0	0	0	0	0	0	0	0	0	0	0	?	?	?	?	?	?	?	1	0	0	?	?	?	?	?	?	?
Sisoridae	1	287	0	0	1	0	1	1	0	1	0	1	1	0	0	0	1	1	1	1	1	1	?	?	?	?	?	?	?	1	0	0	?	?	?	?	?	?	?
Soleidae	0	184	0	0	1	1	1	1	1	1	1	1	1	0	0	0	1	1	0	1	1	1	1	1	1	0	0	0	1	1	0	0	0	0	1	1	0	0	0
Sparidae	1	165	1	1	1	1	1	1	1	1	1	1	1	0	0	0	1	1	1	1	1	1	1	1	1	0	1	0	0	1	1	0	0	1	1	1	1	0	1
Sphyraenidae	1	27	0	0	1	1	1	1	1	1	1	1	1	0	0	0	1	1	0	0	1	1	1	1	1	0	0	0	0	1	0	0	0	0	1	1	0	0	0
Stephanoberycidae	0	4	0	0	1	1	1	1	1	0	0	0	0	0	0	0	0	0	0	0	0	0	0	0	1	0	0	0	0	?	?	?	?	?	?	?	?	?	?
Sternoptychidae	0	78	0	1	1	1	1	1	1	0	0	0	0	0	0	0	0	0	0	0	0	0	1	0	1	0	0	0	0	1	0	0	0	0	1	1	0	0	0
Sternopygidae	0	51	0	0	1	0	1	1	0	1	0	0	0	0	0	0	0	0	0	0	0	0	?	?	?	?	?	?	?	1	0	0	0	0	1	1	0	0	0
Stichaeidae	0	44	0	1	1	1	1	1	1	1	1	1	0	0	0	0	0	1	1	0	1	1	1	1	1	0	1	0	0	1	1	0	0	1	0	0	1	0	0
Stomiidae	0	315	0	1	1	1	1	1	1	0	0	0	0	0	0	0	0	0	0	0	0	0	0	0	1	0	0	0	0	1	0	0	0	0	1	0	0	0	0
Stromateidae	1	19	0	0	1	1	1	1	1	0	1	1	1	0	0	0	1	0	0	0	1	0	1	1	1	0	0	0	0	1	0	0	0	0	1	0	0	0	0
Stylephoridae	0	1	0	0	1	1	1	1	1	0	0	0	0	0	0	0	0	0	0	0	0	0	0	0	1	0	0	0	0	?	?	?	?	?	?	?	?	?	?
Symphysanodontidae	0	13	0	0	1	1	1	1	1	0	0	0	0	0	0	0	0	0	0	0	0	0	?	?	?	?	?	?	?	?	?	?	?	?	?	?	?	?	?
Synanceiidae	1	37	0	0	1	1	1	1	1	1	0	1	1	0	0	0	0	1	1	1	1	1	1	0	1	0	0	0	0	1	0	0	?	?	?	?	?	?	?
Synaphobranchidae	0	50	0	1	1	1	1	1	1	0	0	1	0	0	0	0	0	0	0	0	1	0	0	0	1	0	0	0	0	1	0	0	?	?	?	?	?	?	?
Synbranchidae	0	26	0	0	1	1	1	1	1	1	1	1	1	0	0	0	1	0	0	0	1	0	?	?	?	?	?	?	?	1	0	0	0	1	0	0	1	0	1
Syngnathidae	1	320	0	1	1	1	1	1	1	1	1	1	1	0	0	0	1	1	1	1	1	1	1	1	1	0	1	1	1	1	0	0	1	0	0	1	1	0	0
Synodontidae	0	83	0	0	1	1	1	1	1	1	1	1	1	0	0	0	1	1	1	1	1	1	1	1	1	0	0	0	1	1	0	0	0	0	1	1	0	0	0
Tanichthyidae	0	4	0	0	1	0	1	1	0	1	0	0	0	0	0	0	0	0	0	0	0	0	?	?	?	?	?	?	?	0	1	0	0	0	1	0	0	0	0
Telmatherinidae	0	18	0	0	1	1	1	1	1	1	0	0	0	0	0	0	0	0	0	0	0	0	?	?	?	?	?	?	?	?	?	?	0	0	1	0	0	0	0
Terapontidae	1	60	0	0	1	1	1	1	1	1	1	1	1	0	0	0	1	1	1	0	1	1	1	1	1	0	0	0	0	1	1	0	0	1	1	0	1	0	0
Tetrabrachiidae	0	2	0	0	1	1	1	1	1	0	0	1	0	0	0	0	0	0	0	0	1	0	1	0	1	0	0	0	0	1	0	0	?	?	?	?	?	?	?
Tetragonuridae	0	3	0	0	1	1	1	1	1	0	0	0	0	0	0	0	0	0	0	0	0	0	0	0	1	0	0	0	0	?	?	?	?	?	?	?	?	?	?
Tetraodontidae	1	192	1	0	1	1	1	1	1	1	1	1	1	0	0	1	1	1	1	0	1	1	1	1	1	0	1	0	1	1	1	0	0	1	1	0	1	0	0
Tetrarogidae	1	43	0	0	1	1	1	1	1	1	1	1	0	0	0	1	1	1	0	0	1	1	1	0	1	0	0	0	0	1	0	0	?	?	?	?	?	?	?
Thalasseleotrididae	0	3	0	0	1	1	1	1	1	0	0	0	0	0	0	0	0	0	0	0	0	0	0	0	1	0	0	0	0	?	?	?	?	?	?	?	?	?	?
Tincidae	0	1	0	0	1	1	1	1	1	1	1	0	0	0	0	0	0	0	0	0	0	0	?	?	?	?	?	?	?	1	0	0	0	0	1	0	0	0	0
Toxotidae	0	10	0	0	1	1	1	1	1	1	1	0	0	0	0	0	0	0	0	0	0	0	0	0	1	0	0	0	0	1	0	0	0	0	1	0	0	0	0
Trachichthyidae	1	48	0	1	1	1	1	1	1	0	0	0	0	0	0	0	0	1	0	0	0	1	1	0	1	0	0	0	0	1	0	0	0	0	1	0	0	0	0
Trachinidae	0	9	0	0	1	1	1	1	1	0	1	0	0	0	0	0	0	0	0	0	0	0	0	0	1	0	0	0	0	1	0	0	0	0	1	0	0	0	0
Trachipteridae	0	11	0	1	1	1	1	1	1	0	0	0	0	0	0	0	0	0	0	0	0	0	0	0	1	0	0	0	0	1	0	0	0	0	1	0	0	0	0
Triacanthidae	1	7	0	0	1	1	1	1	1	1	1	1	1	0	0	0	1	0	0	0	1	0	0	1	1	0	0	0	0	1	0	0	?	?	?	?	?	?	?
Triacanthodidae	0	24	0	0	1	1	1	1	1	0	0	0	0	0	0	0	0	0	0	0	0	0	0	0	1	0	0	0	0	?	?	?	?	?	?	?	?	?	?
Trichiuridae	1	47	0	1	1	1	1	1	1	1	1	1	1	0	0	0	1	0	0	0	1	0	1	1	1	0	0	0	0	1	0	0	0	0	1	1	0	0	0
Trichodontidae	0	2	0	1	1	1	1	1	1	0	0	1	0	0	0	0	0	0	0	0	1	0	0	0	1	0	0	0	0	1	0	0	?	?	?	?	?	?	?
Trichomycteridae	0	327	0	0	1	0	1	1	0	1	1	1	1	0	0	0	0	1	1	0	1	1	0	0	0	0	0	0	1	1	0	0	0	0	1	1	0	0	0
Trichonotidae	0	10	0	0	1	1	1	1	1	0	0	1	0	0	0	0	0	0	0	0	1	0	0	0	1	0	0	0	0	1	0	0	0	0	0	0	0	0	1
Triglidae	1	132	0	1	1	1	1	1	1	1	1	1	1	0	0	0	1	0	1	0	1	1	1	1	1	0	0	0	0	1	0	0	0	0	1	1	0	0	0
Triodontidae	1	1	0	0	1	1	1	1	1	0	0	0	0	0	0	0	0	0	0	0	0	0	?	?	?	?	?	?	?	?	?	?	?	?	?	?	?	?	?
Triportheidae	0	21	0	0	1	0	1	1	0	1	0	0	0	0	0	0	0	0	0	0	0	0	?	?	?	?	?	?	?	1	0	0	0	0	1	0	0	0	0
Tripterygiidae	0	182	1	1	1	1	1	1	1	0	1	1	1	0	0	1	1	1	1	1	1	1	1	1	1	1	1	1	1	1	1	0	0	1	1	0	1	0	0
Umbridae	0	7	0	0	1	1	1	1	1	1	0	1	1	0	0	0	1	0	0	0	1	0	?	?	?	?	?	?	?	1	0	0	0	1	0	1	1	0	0
Uranoscopidae	1	56	0	0	1	1	1	1	1	1	1	1	1	0	0	0	1	1	0	0	1	1	0	1	1	0	0	0	0	1	0	0	0	0	1	0	0	0	0
Vaillantellidae	0	3	0	0	0	0	0	1	0	1	0	0	0	0	0	0	0	0	0	0	0	0	?	?	?	?	?	?	?	?	?	?	?	?	?	?	?	?	?
Valenciidae	0	3	0	0	1	0	1	0	0	1	0	0	0	0	0	0	0	0	0	0	0	0	?	?	?	?	?	?	?	1	0	0	0	0	1	1	0	0	0
Veliferidae	1	2	0	0	1	1	1	1	1	0	0	0	0	0	0	0	0	0	0	0	0	0	?	?	?	?	?	?	?	?	?	?	?	?	?	?	?	?	?
Xenocyprididae	0	156	0	0	1	1	1	1	1	1	1	0	0	0	0	0	0	0	0	0	0	0	?	?	?	?	?	?	?	1	1	0	0	0	1	1	0	0	0
Xiphiidae	0	1	0	0	1	1	1	1	1	0	1	0	0	0	0	0	0	0	0	0	0	0	0	0	1	0	0	0	0	1	0	0	0	0	1	1	0	0	0
Zanclidae	1	1	0	0	1	1	1	1	1	1	0	1	1	0	0	0	1	1	1	0	1	1	1	0	0	0	0	0	0	?	?	?	?	?	?	?	?	?	?
Zaproridae	0	1	0	1	1	1	1	1	1	0	0	0	0	0	0	0	0	1	0	0	0	1	0	0	1	0	0	0	0	1	0	0	?	?	?	?	?	?	?
Zeidae	1	7	0	1	1	1	1	1	1	0	1	1	0	0	0	0	1	0	0	0	1	0	0	0	1	0	0	0	0	1	0	0	0	0	1	0	0	1	0
Zenarchopteridae	0	61	0	0	1	1	1	1	1	1	1	0	0	0	0	0	0	0	0	0	0	0	0	0	1	0	0	0	0	1	0	0	1	0	0	1	1	1	0
Zeniontidae	0	6	0	0	1	1	1	1	1	0	0	0	0	0	0	0	0	0	0	0	0	0	0	0	1	0	0	0	0	?	?	?	?	?	?	?	?	?	?
Zoarcidae	0	303	0	1	1	1	1	1	1	0	1	1	0	0	0	0	1	1	1	0	1	1	1	1	1	0	1	0	0	1	0	1	1	1	0	0	1	1	0
